# Pitch-size crossmodal correspondence in tortoises (*Testudo hermanni*)

**DOI:** 10.1101/2023.01.31.526484

**Authors:** Maria Loconsole, Gionata Stancher, Elisabetta Versace

## Abstract

Humans spontaneously match information coming from different senses, what we call crossmodal associations. For instance, high pitch sounds are preferentially associated with small objects, and low pitch sounds with larger ones. While previous studies reported crossmodal associations in mammalian species, evidence for other taxa is scarce, hindering an evolutionary understanding of this phenomenon. Here we provide evidence of pitch-size correspondence in a reptile, the tortoise *Testudo hermanni*. Tortoises showed a spontaneous preference to associate a small disc (i.e., visual information about size) to a high pitch sound (i.e., auditory information), and a larger disc to a low pitch sound. These results suggest that crossmodal associations may be an evolutionary ancient phenomenon, potentially an organising principle of the vertebrate brain.
