## Supplemental S2 dataset for "Pitch-size crossmodal correspondence in tortoises (*Testudo hermanni*)"

### Sheet: metadata
Pitch-size crossmodal correspondence in tortoises (Testudo hermanni)
*Maria Loconsole, Gionata Stancher, Elisabetta Versace
*corresponding contact: maria.loconsole@unipd.it

### Sheet: dataset
date	subj	block	trial	pitch	large_pos	choice
2022-07-07	T1	1	1	high	left	small
2022-07-07	T1	1	2	high	right	large
2022-07-07	T1	1	3	low	left	large
2022-07-07	T1	1	4	high	left	small
2022-07-07	T1	1	5	high	right	large
2022-07-07	T1	1	6	low	left	large
2022-07-07	T1	1	7	high	right	small
2022-07-07	T1	1	8	low	right	small
2022-07-07	T1	1	9	high	left	small
2022-07-07	T1	1	10	low	right	small
2022-07-07	T1	1	11	low	right	large
2022-07-07	T1	1	12	low	left	large
2022-07-07	T1	2	13	high	right	small
2022-07-07	T1	2	14	low	left	small
2022-07-07	T1	2	15	high	left	large
2022-07-07	T1	2	16	low	right	large
2022-07-07	T1	2	17	low	left	small
2022-07-07	T1	2	18	high	right	small
2022-07-07	T1	2	19	low	left	small
2022-07-07	T1	2	20	high	left	large
2022-07-07	T1	2	21	low	right	small
2022-07-07	T1	2	22	high	left	small
2022-07-07	T1	2	23	high	right	small
2022-07-07	T1	2	24	low	left	small
2022-07-20	T11	1	1	high	left	large
2022-07-20	T11	1	2	high	right	small
2022-07-20	T11	1	3	low	left	large
2022-07-20	T11	1	4	high	right	small
2022-07-20	T11	1	5	low	left	small
2022-07-20	T11	1	6	low	left	small
2022-07-20	T11	1	7	high	left	small
2022-07-20	T11	1	8	low	right	small
2022-07-20	T11	1	9	high	left	large
2022-07-20	T11	1	10	low	right	small
2022-07-20	T11	1	11	low	left	small
2022-07-20	T11	1	12	high	left	small
2022-07-20	T11	2	13	low	left	small
2022-07-20	T11	2	14	high	left	small
2022-07-20	T11	2	15	low	left	small
2022-07-20	T11	2	16	low	left	large
2022-07-20	T11	2	17	high	left	large
2022-07-20	T11	2	18	high	left	large
2022-07-20	T11	2	19	low	right	large
2022-07-20	T11	2	20	high	left	large
2022-07-20	T11	2	21	low	left	large
2022-07-20	T11	2	22	high	left	large
2022-07-20	T11	2	23	low	right	large
2022-07-20	T11	2	24	low	left	small
2022-07-28	T13	1	1	high	right	large
2022-07-28	T13	1	2	high	left	small
2022-07-28	T13	1	3	low	left	large
2022-07-28	T13	1	4	high	right	small
2022-07-28	T13	1	5	high	right	small
2022-07-28	T13	1	6	low	right	large
2022-07-28	T13	1	7	high	left	small
2022-07-28	T13	1	8	low	right	large
2022-07-28	T13	1	9	high	right	small
2022-07-28	T13	1	10	low	right	large
2022-07-28	T13	1	11	high	left	small
2022-07-28	T13	1	12	high	left	small
2022-07-28	T13	2	13	low	left	large
2022-07-28	T13	2	14	low	right	large
2022-07-28	T13	2	15	high	right	small
2022-07-28	T13	2	16	low	left	large
2022-07-28	T13	2	17	low	right	small
2022-07-28	T13	2	18	high	left	small
2022-07-28	T13	2	19	low	right	large
2022-07-28	T13	2	20	high	right	large
2022-07-28	T13	2	21	low	right	large
2022-07-28	T13	2	22	high	right	large
2022-07-28	T13	2	23	low	left	small
2022-07-28	T13	2	24	high	right	large
2023-07-14	T3	1	1	high	left	large
2023-07-14	T3	1	2	high	right	small
2023-07-14	T3	1	3	low	left	large
2023-07-14	T3	1	4	high	left	small
2023-07-14	T3	1	5	high	left	large
2023-07-14	T3	1	6	low	right	small
2023-07-14	T3	1	7	high	left	small
2023-07-14	T3	1	8	low	left	large
2023-07-14	T3	1	9	high	right	large
2023-07-14	T3	1	10	high	left	small
2023-07-14	T3	1	11	low	right	small
2023-07-14	T3	1	12	high	left	small
2023-07-14	T3	2	13	low	right	small
2023-07-14	T3	2	14	low	left	small
2023-07-14	T3	2	15	high	right	large
2023-07-14	T3	2	16	low	left	large
2023-07-14	T3	2	17	low	left	large
2023-07-14	T3	2	18	high	left	small
2023-07-14	T3	2	19	low	left	large
2023-07-14	T3	2	20	high	left	large
2023-07-14	T3	2	21	low	left	large
2023-07-14	T3	2	22	high	left	large
2023-07-14	T3	2	23	high	right	small
2023-07-14	T3	2	24	low	right	large
2022-07-18	T6	1	1	high	right	large
2022-07-18	T6	1	2	high	left	small
2022-07-18	T6	1	3	low	left	large
2022-07-18	T6	1	4	high	left	small
2022-07-18	T6	1	5	high	left	small
2022-07-18	T6	1	6	low	right	large
2022-07-18	T6	1	7	high	right	small
2022-07-18	T6	1	8	low	right	large
2022-07-18	T6	1	9	high	right	large
2022-07-18	T6	1	10	low	left	small
2022-07-18	T6	1	11	low	right	small
2022-07-18	T6	1	12	high	left	small
2022-07-18	T6	2	13	low	right	small
2022-07-18	T6	2	14	low	left	small
2022-07-18	T6	2	15	high	left	small
2022-07-18	T6	2	16	low	right	large
2022-07-18	T6	2	17	low	left	small
2022-07-18	T6	2	18	high	left	small
2022-07-18	T6	2	19	low	left	small
2022-07-18	T6	2	20	high	right	large
2022-07-18	T6	2	21	low	right	large
2022-07-18	T6	2	22	high	right	small
2022-07-18	T6	2	23	high	left	large
2022-07-18	T6	2	24	low	right	small
2022-07-19	T7	1	1	high	right	small
2022-07-19	T7	1	2	high	left	small
2022-07-19	T7	1	3	low	right	large
2022-07-19	T7	1	4	high	left	large
2022-07-19	T7	1	5	high	right	small
2022-07-19	T7	1	6	low	right	large
2022-07-19	T7	1	7	high	right	small
2022-07-19	T7	1	8	low	right	small
2022-07-19	T7	1	9	high	right	large
2022-07-19	T7	1	10	low	left	large
2022-07-19	T7	1	11	low	left	large
2022-07-19	T7	1	12	high	left	small
2022-07-19	T7	2	13	low	left	small
2022-07-19	T7	2	14	low	left	small
2022-07-19	T7	2	15	high	left	large
2022-07-19	T7	2	16	low	left	small
2022-07-19	T7	2	17	low	right	large
2022-07-19	T7	2	18	high	right	small
2022-07-19	T7	2	19	low	left	large
2022-07-19	T7	2	20	high	left	large
2022-07-19	T7	2	21	low	right	small
2022-07-19	T7	2	22	high	left	large
2022-07-19	T7	2	23	low	left	large
2022-07-19	T7	2	24	high	right	small
2022-07-20	TB	1	1	high	left	large
2022-07-20	TB	1	2	high	right	small
2022-07-20	TB	1	3	low	left	large
2022-07-20	TB	1	4	high	left	small
2022-07-20	TB	1	5	low	left	small
2022-07-20	TB	1	6	low	right	small
2022-07-20	TB	1	7	high	right	small
2022-07-20	TB	1	8	low	left	small
2022-07-20	TB	1	9	high	left	large
2022-07-20	TB	1	10	low	right	small
2022-07-20	TB	1	11	low	left	small
2022-07-20	TB	1	12	high	left	small
2022-07-20	TB	2	13	low	left	small
2022-07-20	TB	2	14	low	left	small
2022-07-20	TB	2	15	high	left	small
2022-07-20	TB	2	16	low	left	large
2022-07-20	TB	2	17	high	left	large
2022-07-20	TB	2	18	high	right	large
2022-07-20	TB	2	19	low	right	large
2022-07-20	TB	2	20	high	left	large
2022-07-20	TB	2	21	low	left	large
2022-07-20	TB	2	22	high	left	large
2022-07-20	TB	2	23	low	right	large
2022-07-20	TB	2	24	low	right	small
2022-07-26	TP	1	1	low	left	large
2022-07-26	TP	1	2	high	right	large
2022-07-26	TP	1	3	low	right	large
2022-07-26	TP	1	4	high	left	small
2022-07-26	TP	1	5	high	right	large
2022-07-26	TP	1	6	low	right	large
2022-07-26	TP	1	7	high	right	small
2022-07-26	TP	1	8	low	right	large
2022-07-26	TP	1	9	high	right	large
2022-07-26	TP	1	10	low	right	large
2022-07-26	TP	1	11	high	right	small
2022-07-26	TP	1	12	low	right	large
2022-07-26	TP	2	13	low	left	large
2022-07-26	TP	2	14	low	right	large
2022-07-26	TP	2	15	high	left	large
2022-07-26	TP	2	16	low	right	small
2022-07-26	TP	2	17	high	left	small
2022-07-26	TP	2	18	low	left	large
2022-07-26	TP	2	19	high	right	large
2022-07-26	TP	2	20	low	right	large
2022-07-26	TP	2	21	high	left	small
2022-07-26	TP	2	22	low	left	small
2022-07-26	TP	2	23	high	right	large
2022-07-26	TP	2	24	high	right	small
2022-07-24	TR	1	1	high	right	small
2022-07-24	TR	1	2	low	right	small
2022-07-24	TR	1	3	low	right	large
2022-07-24	TR	1	4	high	left	large
2022-07-24	TR	1	5	high	right	small
2022-07-24	TR	1	6	low	right	small
2022-07-24	TR	1	7	high	left	large
2022-07-24	TR	1	8	low	left	large
2022-07-24	TR	1	9	high	left	large
2022-07-24	TR	1	10	low	right	large
2022-07-24	TR	1	11	low	left	large
2022-07-24	TR	1	12	high	left	large
2022-07-24	TR	2	13	low	left	large
2022-07-24	TR	2	14	low	left	small
2022-07-24	TR	2	15	high	left	small
2022-07-24	TR	2	16	low	left	small
2022-07-24	TR	2	17	low	right	small
2022-07-24	TR	2	18	high	right	small
2022-07-24	TR	2	19	low	left	small
2022-07-24	TR	2	20	high	right	large
2022-07-24	TR	2	21	low	right	small
2022-07-24	TR	2	22	high	right	small
2022-07-24	TR	2	23	low	right	small
2022-07-24	TR	2	24	high	left	large
2022-07-20	TS	1	1	high	right	small
2022-07-20	TS	1	2	high	left	large
2022-07-20	TS	1	3	low	left	large
2022-07-20	TS	1	4	high	left	small
2022-07-20	TS	1	5	high	left	small
2022-07-20	TS	1	6	low	left	large
2022-07-20	TS	1	7	high	right	small
2022-07-20	TS	1	8	low	left	small
2022-07-20	TS	1	9	high	right	small
2022-07-20	TS	1	10	low	left	large
2022-07-20	TS	1	11	low	left	large
2022-07-20	TS	1	12	high	right	small
2022-07-20	TS	2	13	low	right	small
2022-07-20	TS	2	14	low	right	small
2022-07-20	TS	2	15	high	left	large
2022-07-20	TS	2	16	low	left	small
2022-07-20	TS	2	17	low	right	small
2022-07-20	TS	2	18	high	left	small
2022-07-20	TS	2	19	low	left	small
2022-07-20	TS	2	20	high	right	small
2022-07-20	TS	2	21	low	left	large
2022-07-20	TS	2	22	high	right	small
2022-07-20	TS	2	23	high	left	small
2022-07-20	TS	2	24	low	right	small
